# The gases H_2_ and O_2_ in open-culture reactors influence the performance and microbiota of chain elongation into *n*-caproate and *n*-caprylate

**DOI:** 10.1101/2024.03.21.586105

**Authors:** Catherine M. Spirito, Timo N. Lucas, Sascha Patz, Byoung Seung Jeon, Jeffrey J. Werner, Lauren H. Trondsen, Juan J. Guzman, Daniel H. Huson, Largus T. Angenent

## Abstract

Medium-chain carboxylates are used in various industrial applications. These chemicals are typically extracted from palm oil, which is deemed not sustainable. Recent research has focused on microbial chain elongation using reactors to produce medium-chain carboxylates, such as *n*-caproate (C6) and *n*-caprylate (C8), from organic substrates such as wastes. Even though the production of *n*-caproate is relatively well-characterized, bacteria and metabolic pathways that are responsible for *n*-caprylate production are not. Here, three 5-L reactors with continuous membrane-based liquid-liquid extraction (*i.e.*, pertraction) were fed ethanol and acetate and operated for an operating period of 234 days with different operating conditions. Metagenomic and metaproteomic analyses were employed. *n*-Caprylate production rates and reactor microbiomes differed between reactors even when operated similarly due to differences in H_2_ and O_2_ between the reactors. The complete reverse β-oxidation pathway was present and expressed by several bacterial species in the *Clostridia* class. Several *Oscillibacter* spp., including *Oscillibacter valericigenes*, were positively correlated with *n*-caprylate production rates, while *Clostridium kluyveri* was positively correlated with *n*-caproate production. *Pseudoclavibacter caeni*, which is a strictly aerobic bacterium, was abundant across all the operating periods, regardless of *n*-caprylate production rates. This study provides insight into microbiota that are associated with *n*-caprylate production in open-culture reactors and provides ideas for further work.

**Importance:** Microbial chain elongation pathways in open-culture biotechnology systems can be utilized to convert organic waste and industrial side streams into valuable industrial chemicals. Here, we investigated the microbiota and metabolic pathways that produce medium-chain carboxylates, including *n*-caproate (C6) and *n*-caprylate (C8), in reactors with in-line product extraction. Although the reactors in this study were operated similarly, different microbial communities dominated and were responsible for chain elongation. We found that different microbiota were responsible for *n*-caproate or *n*-caprylate production, and this can inform engineers on how to operate the systems better. We also observed which changes in operating conditions steered the production toward and away from *n*-caprylate, but more work is necessary to ascertain a mechanistic understanding that could be predictive. This study provides pertinent research questions for future work.
