## Supplementary material for "The gases H_2_ and O_2_ in open-culture reactors influence the performance and microbiota of chain elongation into *n*-caproate and *n*-caprylate": r1t1_rbox_counts.csv

domains	Acetobacter_434	Acetobacteraceae_433	Bacteria_2	Bacteroidaceae_bacterium_HV4-6-C5C_2600309	Bacteroidales_171549	Caproiciproducens_sp._NJN-50_2507162	Clostridiales_186802	Clostridiales_bacterium_1898207	Clostridium_1485	Clostridium_kluyveri_1534	Clostridium_sp._JN500901_2068654	Firmicutes_1239	Oscillibacter_459786	Oscillibacter_ruminantium_1263547	Oscillibacter_valericigenes_351091	Prevotella_paludivivens_185294	Pseudoclavibacter_caeni_908846	Pseudoflavonifractor_sp._Marseille-P3106_1871015	Ruminococcaceae_541000	cellular_organisms_131567	unclassified_Clostridium_2614128	unclassified_Oscillibacter_2629304
CoA_trans	1	0	0	0	0	2	5	0	1	0	1	4	2	0	0	0	2	1	2	0	0	0
3HCDH	1	0	2	0	0	0	6	1	0	2	0	1	3	0	3	0	3	1	0	0	1	0
3HCDH_N	1	2	2	1	0	0	5	1	1	3	0	3	3	1	3	0	4	1	2	0	4	1
ECH_1	2	0	0	1	0	0	6	2	0	1	2	1	3	0	3	0	3	2	1	0	1	1
ECH_2	2	0	0	0	0	0	3	1	0	1	1	1	2	0	3	0	3	1	1	0	1	1
Acyl-CoA_dh_1	1	3	2	0	1	2	6	1	1	2	1	4	2	0	2	1	4	3	0	1	1	1
Acyl-CoA_dh_2	1	4	2	0	1	1	6	1	1	2	1	4	2	0	1	1	6	3	0	1	1	1
Acyl-CoA_dh_M	1	4	0	0	1	0	3	1	1	2	0	1	2	0	0	1	6	1	0	1	1	1
Acyl-CoA_dh_N	1	2	0	0	1	0	3	1	1	2	0	1	2	0	0	1	5	1	0	1	1	1
ETF_alpha	1	1	4	1	1	1	5	1	1	2	2	3	2	1	1	0	0	1	0	1	1	1
ETF	1	1	3	1	2	0	4	2	2	1	2	4	2	2	1	0	0	2	0	2	2	2
Thiolase_C	1	0	3	0	0	0	5	1	2	1	2	3	2	0	0	0	1	1	0	0	0	0
Thiolase_N	2	1	2	0	0	0	1	3	1	2	3	0	2	0	0	1	2	0	0	0	0	0
AcetylCoA_hyd_C	2	0	2	1	0	0	3	2	0	3	3	2	2	1	1	1	1	2	2	0	0	0
AcetylCoA_hydro	2	0	0	0	0	0	3	2	0	3	1	0	2	0	0	0	1	2	0	0	0	0
Rnf-Nqr	0	0	0	0	0	0	4	2	0	2	1	0	2	0	2	4	0	2	4	1	0	0
