## Supplementary material for "The gases H_2_ and O_2_ in open-culture reactors influence the performance and microbiota of chain elongation into *n*-caproate and *n*-caprylate": BMC_from_BMC_caller_tool.csv

	ID	Species	Protein	Sample
24	GJGFACID_47302	Clostridium kluyveri	ETU	r1t2
32	GJGFACID_69525	Clostridium kluyveri	ETU	r1t2
39	GJGFACID_75241	NA	ETU	r1t2
40	GJGFACID_75245	Clostridium kluyveri	ETU	r1t2
48	GJGFACID_84633	Clostridium kluyveri	ETU	r1t2
49	GJGFACID_84634	Clostridium kluyveri	ETU	r1t2
69	GJGFACID_119266	Clostridium kluyveri	ETU	r1t2
3	OMFAJINI_10049	Clostridium kluyveri	ETU	r1t3
4	OMFAJINI_10051	Clostridium kluyveri	ETU	r1t3
12	OMFAJINI_21671	Clostridium kluyveri	ETU	r1t3
27	OMFAJINI_43292	Clostridium kluyveri	ETU	r1t3
36	OMFAJINI_60827	Clostridium kluyveri	ETU	r1t3
37	OMFAJINI_60828	Clostridium kluyveri	ETU	r1t3
67	OMFAJINI_97843	Clostridiaceae	ETU	r1t3
70	OMFAJINI_97853	Clostridiaceae	ETU	r1t3
80	OMFAJINI_99799	NA	ETU	r1t3
81	OMFAJINI_99803	Clostridium kluyveri	ETU	r1t3
11	IOJIDFDE_11635	NA	ETU	r1t1
12	IOJIDFDE_11639	Clostridium kluyveri	ETU	r1t1
19	IOJIDFDE_23493	Clostridium kluyveri	ETU	r1t1
29	IOJIDFDE_41844	Clostridium kluyveri	ETU	r1t1
33	IOJIDFDE_51142	Clostridium kluyveri	ETU	r1t1
34	IOJIDFDE_51143	Clostridium kluyveri	ETU	r1t1
40	IOJIDFDE_61681	Clostridium kluyveri	ETU	r1t1
0	OBCCNCKL_02041	NA	ETU	r2t1
2	OBCCNCKL_10501	Clostridium kluyveri	ETU	r2t1
3	OBCCNCKL_10614	Clostridium kluyveri	ETU	r2t1
8	OBCCNCKL_30684	Clostridium kluyveri	ETU	r2t1
9	OBCCNCKL_30686	Clostridium kluyveri	ETU	r2t1
21	OBCCNCKL_43786	Clostridium kluyveri	ETU	r2t1
0	CFDPDNNK_01614	Clostridium kluyveri	ETU	r3t2
17	CFDPDNNK_32980	Clostridium kluyveri	ETU	r3t2
21	CFDPDNNK_38483	Clostridium kluyveri	ETU	r3t2
44	CFDPDNNK_56644	Clostridium kluyveri	ETU	r3t2
47	CFDPDNNK_72839	NA	ETU	r3t2
48	CFDPDNNK_72843	Clostridium kluyveri	ETU	r3t2
19	IFMEIEBL_27227	Clostridium kluyveri	ETU	r3t3
23	IFMEIEBL_32096	Clostridium kluyveri	ETU	r3t3
30	IFMEIEBL_45606	NA	ETU	r3t3
31	IFMEIEBL_45610	Clostridium kluyveri	ETU	r3t3
47	IFMEIEBL_65034	Clostridiaceae	ETU	r3t3
50	IFMEIEBL_73947	Clostridium kluyveri	ETU	r3t3
62	IFMEIEBL_77528	Clostridium kluyveri	ETU	r3t3
63	IFMEIEBL_77529	Clostridium kluyveri	ETU	r3t3
2	FMHPDCPL_02062	Clostridium kluyveri	ETU	r2t2
3	FMHPDCPL_02063	Clostridium kluyveri	ETU	r2t2
14	FMHPDCPL_23865	Clostridium kluyveri	ETU	r2t2
17	FMHPDCPL_38036	Clostridium kluyveri	ETU	r2t2
21	FMHPDCPL_42269	NA	ETU	r2t2
22	FMHPDCPL_42273	Clostridium kluyveri	ETU	r2t2
25	FMHPDCPL_52275	Clostridium	ETU	r2t2
31	FMHPDCPL_61265	Clostridium kluyveri	ETU	r2t2
0	LBMBGNAE_05142	Clostridium	ETU	r3t1
37	LBMBGNAE_55386	Clostridium kluyveri	ETU	r3t1
39	LBMBGNAE_58933	Clostridium kluyveri	ETU	r3t1
40	LBMBGNAE_58937	NA	ETU	r3t1
44	LBMBGNAE_74281	Clostridium kluyveri	ETU	r3t1
45	LBMBGNAE_74650	NA	ETU	r3t1
51	LBMBGNAE_94006	Clostridium kluyveri	ETU	r3t1
58	LBMBGNAE_97849	Clostridium kluyveri	ETU	r3t1
59	LBMBGNAE_97850	Clostridium kluyveri	ETU	r3t1
6	AGFIBLLL_07873	NA	ETU	r2t3
10	AGFIBLLL_18706	Clostridium	ETU	r2t3
15	AGFIBLLL_23030	NA	ETU	r2t3
18	CFDPDNNK_36191	Tissierella sp. P1	EUT2A	r3t2
29	GJGFACID_56649	Dethiosulfovibrio peptidovorans	EUT2B	r1t2
33	GJGFACID_69571	Hydrogenoanaerobacterium saccharovorans	EUT2B	r1t2
34	GJGFACID_69575	NA	EUT2B	r1t2
35	GJGFACID_69577	Eubacteriales	EUT2B	r1t2
36	GJGFACID_70327	Halanaerobium hydrogeniformans	EUT2B	r1t2
37	GJGFACID_71531	Oscillibacter valericigenes Sjm18-20	EUT2B	r1t2
42	GJGFACID_83154	NA	EUT2B	r1t2
43	GJGFACID_83161	Intestinimonas timonensis	EUT2B	r1t2
44	GJGFACID_83162	NA	EUT2B	r1t2
58	GJGFACID_98546	Clostridium sp. PL3	EUT2B	r1t2
59	GJGFACID_105841	NA	EUT2B	r1t2
61	GJGFACID_108074	Clostridium fermenticellae	EUT2B	r1t2
5	OMFAJINI_10147	NA	EUT2B	r1t3
7	OMFAJINI_18650	Clostridium fermenticellae	EUT2B	r1t3
13	OMFAJINI_23330	Dethiosulfovibrio peptidovorans	EUT2B	r1t3
20	OMFAJINI_25671	NA	EUT2B	r1t3
32	OMFAJINI_53565	Oscillibacter valericigenes Sjm18-20	EUT2B	r1t3
43	OMFAJINI_70993	NA	EUT2B	r1t3
44	OMFAJINI_72679	Intestinimonas timonensis	EUT2B	r1t3
45	OMFAJINI_72680	NA	EUT2B	r1t3
46	OMFAJINI_72682	Hydrogenoanaerobacterium saccharovorans	EUT2B	r1t3
47	OMFAJINI_75146	Anaerotruncus	EUT2B	r1t3
48	OMFAJINI_75147	NA	EUT2B	r1t3
57	OMFAJINI_83192	NA	EUT2B	r1t3
60	OMFAJINI_88410	NA	EUT2B	r1t3
64	OMFAJINI_92455	NA	EUT2B	r1t3
65	OMFAJINI_92457	Eubacteriales	EUT2B	r1t3
1	IOJIDFDE_02562	NA	EUT2B	r1t1
2	IOJIDFDE_02564	Intestinimonas butyriciproducens	EUT2B	r1t1
8	IOJIDFDE_08304	Eubacteriales	EUT2B	r1t1
10	IOJIDFDE_10096	Oscillibacter valericigenes Sjm18-20	EUT2B	r1t1
16	IOJIDFDE_18106	NA	EUT2B	r1t1
17	IOJIDFDE_21191	Dethiosulfovibrio peptidovorans	EUT2B	r1t1
21	IOJIDFDE_27914	Clostridium fermenticellae	EUT2B	r1t1
22	IOJIDFDE_28690	NA	EUT2B	r1t1
26	IOJIDFDE_34760	NA	EUT2B	r1t1
27	IOJIDFDE_41171	NA	EUT2B	r1t1
28	IOJIDFDE_41742	Butyricicoccus pullicaecorum	EUT2B	r1t1
31	IOJIDFDE_49256	NA	EUT2B	r1t1
32	IOJIDFDE_49258	Eubacteriales	EUT2B	r1t1
38	IOJIDFDE_56868	Emergencia timonensis	EUT2B	r1t1
44	IOJIDFDE_67231	NA	EUT2B	r1t1
11	CFDPDNNK_13815	Anaerotruncus rubiinfantis	EUT2B	r3t2
14	CFDPDNNK_13821	NA	EUT2B	r3t2
15	CFDPDNNK_13822	NA	EUT2B	r3t2
19	CFDPDNNK_36885	NA	EUT2B	r3t2
20	CFDPDNNK_36887	Eubacteriales	EUT2B	r3t2
31	CFDPDNNK_40212	Oscillibacter valericigenes Sjm18-20	EUT2B	r3t2
35	CFDPDNNK_45598	NA	EUT2B	r3t2
36	CFDPDNNK_45605	Intestinimonas timonensis	EUT2B	r3t2
37	CFDPDNNK_45606	NA	EUT2B	r3t2
38	CFDPDNNK_45608	Intestinimonas butyriciproducens	EUT2B	r3t2
39	CFDPDNNK_46346	Dethiosulfovibrio peptidovorans	EUT2B	r3t2
54	CFDPDNNK_76287	Clostridium fermenticellae	EUT2B	r3t2
9	IFMEIEBL_04879	Oscillibacter valericigenes Sjm18-20	EUT2B	r3t3
11	IFMEIEBL_23155	Anaerotruncus rubiinfantis	EUT2B	r3t3
14	IFMEIEBL_23161	NA	EUT2B	r3t3
15	IFMEIEBL_23162	NA	EUT2B	r3t3
16	IFMEIEBL_25860	NA	EUT2B	r3t3
17	IFMEIEBL_25861	Intestinimonas timonensis	EUT2B	r3t3
18	IFMEIEBL_25868	NA	EUT2B	r3t3
22	IFMEIEBL_31948	Dethiosulfovibrio peptidovorans	EUT2B	r3t3
29	IFMEIEBL_44475	NA	EUT2B	r3t3
32	IFMEIEBL_50569	Eubacteriales	EUT2B	r3t3
33	IFMEIEBL_50571	NA	EUT2B	r3t3
34	IFMEIEBL_50575	Hydrogenoanaerobacterium saccharovorans	EUT2B	r3t3
42	IFMEIEBL_60936	Clostridium fermenticellae	EUT2B	r3t3
51	IFMEIEBL_74723	Butyricicoccus pullicaecorum	EUT2B	r3t3
0	FMHPDCPL_00750	Intestinimonas butyriciproducens	EUT2B	r2t2
42	FMHPDCPL_82075	Clostridium fermenticellae	EUT2B	r2t2
41	LBMBGNAE_64049	NA	EUT2B	r3t1
46	LBMBGNAE_77625	Eubacteriales	EUT2B	r3t1
60	LBMBGNAE_98148	Clostridium fermenticellae	EUT2B	r3t1
42	OMFAJINI_69503	Clostridiaceae	EUT2D	r1t3
37	IOJIDFDE_53740	NA	EUT2D	r1t1
25	IFMEIEBL_35387	NA	EUT2D	r3t3
13	CFDPDNNK_13818	NA	EUT2F	r3t2
13	IFMEIEBL_23158	NA	EUT2F	r3t3
4	FMHPDCPL_09166	NA	EUT2F	r2t2
28	OMFAJINI_43573	Clostridiaceae	EUT2I	r1t3
66	OMFAJINI_95046	Clostridiaceae	EUT2I	r1t3
12	CFDPDNNK_13817	NA	EUT2I	r3t2
12	IFMEIEBL_23157	NA	EUT2I	r3t3
35	IFMEIEBL_50576	NA	EUT2I	r3t3
48	IFMEIEBL_65583	Clostridiaceae	EUT2I	r3t3
36	FMHPDCPL_77229	Clostridium sp. P21	EUT2I	r2t2
37	FMHPDCPL_77236	Clostridium	EUT2I	r2t2
38	FMHPDCPL_77237	NA	EUT2I	r2t2
39	FMHPDCPL_77239	Clostridium	EUT2I	r2t2
40	FMHPDCPL_77243	Clostridium	EUT2I	r2t2
2	LBMBGNAE_07625	Clostridium	EUT2I	r3t1
3	LBMBGNAE_07626	NA	EUT2I	r3t1
4	LBMBGNAE_07628	Clostridium	EUT2I	r3t1
5	LBMBGNAE_07632	Clostridium	EUT2I	r3t1
7	LBMBGNAE_15081	Clostridium sp. P21	EUT2I	r3t1
9	AGFIBLLL_17144	Clostridium sp. P21	EUT2I	r2t3
13	AGFIBLLL_20863	Clostridium	EUT2I	r2t3
14	AGFIBLLL_22380	Clostridium	EUT2I	r2t3
22	AGFIBLLL_29321	Clostridium	EUT2I	r2t3
17	LBMBGNAE_26752	Desulfohalotomaculum tongense	EUT3	r3t1
3	GJGFACID_02623	NA	FRAG1	r1t2
82	OMFAJINI_99988	Clostridium	FRAG1	r1t3
2	CFDPDNNK_04486	Clostridium fermenticellae	FRAG3	r3t2
1	GJGFACID_02620	Clostridium sp. PL3	GRM1A	r1t2
2	GJGFACID_02621	NA	GRM1A	r1t2
15	GJGFACID_24106	Clostridium fermenticellae	GRM1A	r1t2
16	GJGFACID_29289	Clostridium fermenticellae	GRM1A	r1t2
17	GJGFACID_29290	Clostridium fermenticellae	GRM1A	r1t2
21	GJGFACID_46292	Clostridium fermenticellae	GRM1A	r1t2
53	GJGFACID_95454	Oscillibacter valericigenes Sjm18-20	GRM1A	r1t2
14	OMFAJINI_23363	Clostridium fermenticellae	GRM1A	r1t3
15	OMFAJINI_23366	Clostridium fermenticellae	GRM1A	r1t3
16	OMFAJINI_23368	Clostridium fermenticellae	GRM1A	r1t3
17	OMFAJINI_23369	Clostridium fermenticellae	GRM1A	r1t3
18	OMFAJINI_23375	Clostridium fermenticellae	GRM1A	r1t3
19	OMFAJINI_23376	Clostridium fermenticellae	GRM1A	r1t3
21	OMFAJINI_33533	Clostridiaceae	GRM1A	r1t3
22	OMFAJINI_33535	Clostridiaceae	GRM1A	r1t3
23	OMFAJINI_33536	Clostridiaceae	GRM1A	r1t3
25	OMFAJINI_33544	NA	GRM1A	r1t3
58	OMFAJINI_83224	Oscillibacter valericigenes Sjm18-20	GRM1A	r1t3
3	IOJIDFDE_04027	Clostridium fermenticellae	GRM1A	r1t1
4	IOJIDFDE_04028	Clostridium fermenticellae	GRM1A	r1t1
14	IOJIDFDE_15481	Clostridium fermenticellae	GRM1A	r1t1
36	IOJIDFDE_53728	Clostridium fermenticellae	GRM1A	r1t1
10	OBCCNCKL_31434	Sporomusa silvacetica	GRM1A	r2t1
11	OBCCNCKL_31435	NA	GRM1A	r2t1
12	OBCCNCKL_31439	Desulfitobacterium	GRM1A	r2t1
13	OBCCNCKL_31443	Desulfosporosinus sp. FKA	GRM1A	r2t1
14	OBCCNCKL_31444	Desulfosporosinus acidiphilus	GRM1A	r2t1
15	OBCCNCKL_31446	Desulfosporosinus acidiphilus	GRM1A	r2t1
16	OBCCNCKL_31448	Desulfotomaculum reducens	GRM1A	r2t1
17	OBCCNCKL_31451	Desulfosporosinus	GRM1A	r2t1
3	CFDPDNNK_04489	Clostridium fermenticellae	GRM1A	r3t2
25	CFDPDNNK_40194	Oscillibacter valericigenes Sjm18-20	GRM1A	r3t2
40	CFDPDNNK_52345	Clostridium fermenticellae	GRM1A	r3t2
41	CFDPDNNK_52346	Clostridium fermenticellae	GRM1A	r3t2
42	CFDPDNNK_52778	Clostridium fermenticellae	GRM1A	r3t2
43	CFDPDNNK_52779	Clostridium fermenticellae	GRM1A	r3t2
1	IFMEIEBL_00681	NA	GRM1A	r3t3
20	IFMEIEBL_27500	Clostridium fermenticellae	GRM1A	r3t3
24	IFMEIEBL_33248	Clostridium sp. WLY-B-L2	GRM1A	r3t3
26	IFMEIEBL_35856	Clostridium fermenticellae	GRM1A	r3t3
27	IFMEIEBL_41208	Clostridiaceae	GRM1A	r3t3
43	IFMEIEBL_62770	Oscillibacter valericigenes Sjm18-20	GRM1A	r3t3
64	IFMEIEBL_80644	Clostridiaceae	GRM1A	r3t3
65	IFMEIEBL_83031	Clostridiaceae	GRM1A	r3t3
5	FMHPDCPL_12477	Clostridium	GRM1A	r2t2
6	FMHPDCPL_12478	Clostridium	GRM1A	r2t2
7	FMHPDCPL_12482	Clostridium	GRM1A	r2t2
8	FMHPDCPL_12486	Clostridium	GRM1A	r2t2
9	FMHPDCPL_12487	Clostridium	GRM1A	r2t2
10	FMHPDCPL_12489	Clostridium drakei	GRM1A	r2t2
11	FMHPDCPL_12491	Clostridium drakei	GRM1A	r2t2
12	FMHPDCPL_12494	Clostridium	GRM1A	r2t2
32	FMHPDCPL_63722	Clostridium fermenticellae	GRM1A	r2t2
33	FMHPDCPL_63723	Clostridium fermenticellae	GRM1A	r2t2
41	FMHPDCPL_80188	Desulfitobacterium	GRM1A	r2t2
6	LBMBGNAE_12662	NA	GRM1A	r3t1
9	LBMBGNAE_19994	Clostridium fermenticellae	GRM1A	r3t1
18	LBMBGNAE_28811	Clostridium	GRM1A	r3t1
19	LBMBGNAE_28814	Clostridium drakei	GRM1A	r3t1
20	LBMBGNAE_28816	Clostridium drakei	GRM1A	r3t1
21	LBMBGNAE_28818	Clostridium	GRM1A	r3t1
22	LBMBGNAE_28819	Clostridium	GRM1A	r3t1
23	LBMBGNAE_28823	Clostridium	GRM1A	r3t1
26	LBMBGNAE_40902	Desulfitobacterium	GRM1A	r3t1
38	LBMBGNAE_58297	Clostridium fermenticellae	GRM1A	r3t1
48	LBMBGNAE_84054	Clostridium	GRM1A	r3t1
49	LBMBGNAE_84055	Clostridium	GRM1A	r3t1
50	LBMBGNAE_89213	Sporomusa silvacetica	GRM1A	r3t1
57	LBMBGNAE_96239	Desulfosporosinus acidiphilus	GRM1A	r3t1
72	LBMBGNAE_119256	Desulfosporosinus lacus	GRM1A	r3t1
4	AGFIBLLL_06421	Clostridium carboxidivorans	GRM1A	r2t3
8	AGFIBLLL_14678	Clostridium	GRM1A	r2t3
12	AGFIBLLL_20690	Clostridium	GRM1A	r2t3
16	AGFIBLLL_24831	Clostridium	GRM1A	r2t3
17	AGFIBLLL_24832	Clostridium	GRM1A	r2t3
18	AGFIBLLL_28466	Clostridium drakei	GRM1A	r2t3
19	AGFIBLLL_28468	Clostridium	GRM1A	r2t3
20	AGFIBLLL_28469	Clostridium	GRM1A	r2t3
22	GJGFACID_46664	uncultured Desulfovibrio sp.	GRM1B	r1t2
23	GJGFACID_46902	NA	GRM1B	r1t2
30	GJGFACID_60084	Desulfovibrio sp. AM18-2	GRM1B	r1t2
50	GJGFACID_86936	Desulfovibrio	GRM1B	r1t2
51	GJGFACID_86937	Desulfovibrio	GRM1B	r1t2
66	GJGFACID_114745	Desulfovibrio	GRM1B	r1t2
67	GJGFACID_114746	Desulfovibrio	GRM1B	r1t2
68	GJGFACID_117452	NA	GRM1B	r1t2
1	OMFAJINI_07586	NA	GRM1B	r1t3
10	OMFAJINI_20810	Desulfovibrio	GRM1B	r1t3
11	OMFAJINI_20811	Desulfovibrio	GRM1B	r1t3
24	OMFAJINI_33543	Clostridiaceae	GRM1B	r1t3
35	OMFAJINI_57386	Desulfovibrio	GRM1B	r1t3
41	OMFAJINI_66952	Desulfovibrio	GRM1B	r1t3
61	OMFAJINI_90808	Desulfovibrio	GRM1B	r1t3
62	OMFAJINI_90809	Desulfovibrio	GRM1B	r1t3
42	IOJIDFDE_61804	Desulfovibrio	GRM1B	r1t1
1	OBCCNCKL_07974	Desulfovibrio	GRM1B	r2t1
4	CFDPDNNK_07224	NA	GRM1B	r3t2
22	CFDPDNNK_39962	Desulfovibrio	GRM1B	r3t2
23	CFDPDNNK_39963	Desulfovibrio	GRM1B	r3t2
24	CFDPDNNK_39966	Desulfovibrio	GRM1B	r3t2
50	CFDPDNNK_74914	Desulfovibrio legallii	GRM1B	r3t2
51	CFDPDNNK_74916	Desulfovibrio	GRM1B	r3t2
52	CFDPDNNK_74920	Desulfovibrio	GRM1B	r3t2
53	CFDPDNNK_74921	Desulfovibrio	GRM1B	r3t2
0	IFMEIEBL_00680	Clostridiaceae	GRM1B	r3t3
2	IFMEIEBL_00963	Desulfovibrio legallii	GRM1B	r3t3
3	IFMEIEBL_00965	Desulfovibrio	GRM1B	r3t3
4	IFMEIEBL_00969	Desulfovibrio	GRM1B	r3t3
5	IFMEIEBL_00970	Desulfovibrio	GRM1B	r3t3
21	IFMEIEBL_30791	NA	GRM1B	r3t3
59	IFMEIEBL_77013	Desulfovibrio	GRM1B	r3t3
60	IFMEIEBL_77016	Desulfovibrio	GRM1B	r3t3
61	IFMEIEBL_77017	Desulfovibrio	GRM1B	r3t3
34	FMHPDCPL_63868	NA	GRM1B	r2t2
25	LBMBGNAE_37199	NA	GRM1B	r3t1
27	LBMBGNAE_42821	Desulfovibrio	GRM1B	r3t1
28	LBMBGNAE_42822	Desulfovibrio	GRM1B	r3t1
29	LBMBGNAE_42826	Desulfovibrio	GRM1B	r3t1
30	LBMBGNAE_42828	Desulfovibrio legallii	GRM1B	r3t1
33	LBMBGNAE_51883	Desulfovibrio	GRM1B	r3t1
34	LBMBGNAE_51884	Desulfovibrio	GRM1B	r3t1
35	LBMBGNAE_51887	Desulfovibrio	GRM1B	r3t1
4	GJGFACID_03981	Caproiciproducens sp. AGMB10547	GRM3A	r1t2
5	GJGFACID_03982	Clostridium sp. KNHs216	GRM3A	r1t2
7	GJGFACID_20468	Clostridium sp. KNHs216	GRM3A	r1t2
20	GJGFACID_44491	Clostridium sp. KNHs216	GRM3A	r1t2
31	GJGFACID_64170	Caproiciproducens sp. AGMB10547	GRM3A	r1t2
54	GJGFACID_95461	Oscillibacter valericigenes Sjm18-20	GRM3A	r1t2
55	GJGFACID_95462	Oscillibacter valericigenes Sjm18-20	GRM3A	r1t2
63	GJGFACID_111573	Clostridium sp. KNHs216	GRM3A	r1t2
29	OMFAJINI_47037	NA	GRM3A	r1t3
39	OMFAJINI_64185	Oscillibacter valericigenes Sjm18-20	GRM3A	r1t3
40	OMFAJINI_64186	Oscillibacter valericigenes Sjm18-20	GRM3A	r1t3
15	IOJIDFDE_17980	Clostridium sp. KNHs216	GRM3A	r1t1
26	CFDPDNNK_40198	Oscillibacter valericigenes Sjm18-20	GRM3A	r3t2
27	CFDPDNNK_40199	Oscillibacter valericigenes Sjm18-20	GRM3A	r3t2
36	IFMEIEBL_55805	Caproiciproducens sp. AGMB10547	GRM3A	r3t3
44	IFMEIEBL_62774	Oscillibacter valericigenes Sjm18-20	GRM3A	r3t3
45	IFMEIEBL_62775	Oscillibacter valericigenes Sjm18-20	GRM3A	r3t3
30	FMHPDCPL_60946	NA	GRM3A	r2t2
8	LBMBGNAE_18698	Clostridium sp. KNHs216	GRM3A	r3t1
14	LBMBGNAE_24168	Caproiciproducens sp. AGMB10547	GRM3A	r3t1
32	LBMBGNAE_45977	Clostridium sp. KNHs216	GRM3A	r3t1
54	LBMBGNAE_94502	NA	GRM3B	r3t1
56	GJGFACID_95468	Oscillibacter valericigenes Sjm18-20	GRM3C	r1t2
60	GJGFACID_106221	NA	GRM3C	r1t2
35	IOJIDFDE_52324	NA	GRM3C	r1t1
28	CFDPDNNK_40205	NA	GRM3C	r3t2
55	CFDPDNNK_76528	NA	GRM3C	r3t2
6	IFMEIEBL_04872	NA	GRM3C	r3t3
66	IFMEIEBL_84940	NA	GRM3C	r3t3
18	GJGFACID_41005	NA	GRM5	r1t2
19	GJGFACID_41006	NA	GRM5	r1t2
45	GJGFACID_83435	uncultured Ruminococcus sp.	GRM5	r1t2
46	GJGFACID_83436	NA	GRM5	r1t2
47	GJGFACID_83437	NA	GRM5	r1t2
0	OMFAJINI_01527	NA	GRM5	r1t3
63	OMFAJINI_92445	NA	GRM5	r1t3
20	IOJIDFDE_25240	NA	GRM5	r1t1
43	IOJIDFDE_65895	NA	GRM5	r1t1
19	OBCCNCKL_38764	Anaerotruncus massiliensis	GRM5	r2t1
1	CFDPDNNK_01915	NA	GRM5	r3t2
16	CFDPDNNK_19978	NA	GRM5	r3t2
49	IFMEIEBL_71454	Hydrogeniiclostidium mannosilyticum	GRM5	r3t3
47	LBMBGNAE_77939	NA	GRM5	r3t1
61	LBMBGNAE_107434	NA	GRM5	r3t1
62	LBMBGNAE_107814	NA	GRM5	r3t1
71	LBMBGNAE_118019	NA	GRM5	r3t1
73	LBMBGNAE_122292	Anaerotruncus massiliensis	GRM5	r3t1
41	GJGFACID_76962	NA	GRM5like	r1t2
64	GJGFACID_112613	NA	GRM5like	r1t2
65	GJGFACID_112615	NA	GRM5like	r1t2
26	OMFAJINI_38771	NA	GRM5like	r1t3
41	IFMEIEBL_58577	NA	GRM5like	r3t3
24	LBMBGNAE_34993	NA	GRM5like	r3t1
36	LBMBGNAE_52797	NA	GRM5like	r3t1
43	LBMBGNAE_73274	NA	GRM5like	r3t1
52	LBMBGNAE_94498	NA	GRM5like	r3t1
55	LBMBGNAE_94503	NA	GRM5like	r3t1
56	LBMBGNAE_94504	NA	GRM5like	r3t1
46	IFMEIEBL_63839	NA	GRM6	r3t3
27	FMHPDCPL_52282	NA	GRM6	r2t2
4	OBCCNCKL_26980	Desulfitobacterium	GRMguf	r2t1
5	OBCCNCKL_26981	Firmicutes	GRMguf	r2t1
6	OBCCNCKL_26983	Desulfitobacterium	GRMguf	r2t1
7	OBCCNCKL_26985	Desulfitobacterium	GRMguf	r2t1
10	LBMBGNAE_20395	Firmicutes	GRMguf	r3t1
11	LBMBGNAE_20396	Desulfitobacterium	GRMguf	r3t1
12	LBMBGNAE_20398	NA	GRMguf	r3t1
13	LBMBGNAE_20400	Desulfitobacterium	GRMguf	r3t1
15	LBMBGNAE_25569	Desulfitobacterium	GRMguf	r3t1
16	LBMBGNAE_25570	Desulfitibacter sp. BRH_c19	GRMguf	r3t1
53	LBMBGNAE_94501	NA	MUF3	r3t1
6	GJGFACID_08306	Levilactobacillus brevis	PDU1C	r1t2
8	GJGFACID_22568	Latilactobacillus fuchuensis	PDU1C	r1t2
9	GJGFACID_22570	Latilactobacillus fuchuensis	PDU1C	r1t2
10	GJGFACID_22571	Latilactobacillus fuchuensis	PDU1C	r1t2
11	GJGFACID_22577	Latilactobacillus fuchuensis	PDU1C	r1t2
12	GJGFACID_22578	Latilactobacillus fuchuensis	PDU1C	r1t2
13	GJGFACID_22581	Latilactobacillus fuchuensis	PDU1C	r1t2
14	GJGFACID_22587	Latilactobacillus fuchuensis	PDU1C	r1t2
6	OMFAJINI_18427	Levilactobacillus brevis	PDU1C	r1t3
49	OMFAJINI_75989	Latilactobacillus curvatus	PDU1C	r1t3
50	OMFAJINI_78523	Lactobacillaceae	PDU1C	r1t3
51	OMFAJINI_78524	Levilactobacillus brevis	PDU1C	r1t3
52	OMFAJINI_78530	Levilactobacillus brevis	PDU1C	r1t3
53	OMFAJINI_78531	Lactobacillaceae	PDU1C	r1t3
54	OMFAJINI_78534	Levilactobacillus brevis	PDU1C	r1t3
55	OMFAJINI_78540	Levilactobacillus brevis	PDU1C	r1t3
73	OMFAJINI_98598	Latilactobacillus fuchuensis	PDU1C	r1t3
74	OMFAJINI_98600	Latilactobacillus fuchuensis	PDU1C	r1t3
75	OMFAJINI_98601	Latilactobacillus fuchuensis	PDU1C	r1t3
76	OMFAJINI_98607	Latilactobacillus fuchuensis	PDU1C	r1t3
77	OMFAJINI_98608	Latilactobacillus fuchuensis	PDU1C	r1t3
78	OMFAJINI_98611	Latilactobacillus fuchuensis	PDU1C	r1t3
79	OMFAJINI_98617	Latilactobacillus fuchuensis	PDU1C	r1t3
0	IOJIDFDE_00161	Latilactobacillus fuchuensis	PDU1C	r1t1
7	IOJIDFDE_07700	Latilactobacillus fuchuensis	PDU1C	r1t1
23	IOJIDFDE_32068	Latilactobacillus fuchuensis	PDU1C	r1t1
30	IOJIDFDE_47893	Latilactobacillus fuchuensis	PDU1C	r1t1
41	IOJIDFDE_61732	Latilactobacillus fuchuensis	PDU1C	r1t1
20	OBCCNCKL_40226	Latilactobacillus fuchuensis	PDU1C	r2t1
5	CFDPDNNK_08443	Latilactobacillus fuchuensis	PDU1C	r3t2
10	CFDPDNNK_13401	Latilactobacillus fuchuensis	PDU1C	r3t2
32	CFDPDNNK_40669	Latilactobacillus fuchuensis	PDU1C	r3t2
33	CFDPDNNK_40670	Latilactobacillus fuchuensis	PDU1C	r3t2
34	CFDPDNNK_40672	Latilactobacillus fuchuensis	PDU1C	r3t2
49	CFDPDNNK_73747	Latilactobacillus fuchuensis	PDU1C	r3t2
52	IFMEIEBL_76643	Latilactobacillus fuchuensis	PDU1C	r3t3
53	IFMEIEBL_76645	Latilactobacillus fuchuensis	PDU1C	r3t3
54	IFMEIEBL_76646	Latilactobacillus fuchuensis	PDU1C	r3t3
55	IFMEIEBL_76652	Latilactobacillus fuchuensis	PDU1C	r3t3
56	IFMEIEBL_76653	Latilactobacillus fuchuensis	PDU1C	r3t3
57	IFMEIEBL_76656	Latilactobacillus fuchuensis	PDU1C	r3t3
58	IFMEIEBL_76662	Latilactobacillus fuchuensis	PDU1C	r3t3
13	FMHPDCPL_15396	Latilactobacillus fuchuensis	PDU1C	r2t2
15	FMHPDCPL_33731	Latilactobacillus fuchuensis DSM 14340 = JCM 11249	PDU1C	r2t2
16	FMHPDCPL_33734	Latilactobacillus fuchuensis	PDU1C	r2t2
18	FMHPDCPL_41348	Latilactobacillus fuchuensis	PDU1C	r2t2
19	FMHPDCPL_41349	Latilactobacillus fuchuensis	PDU1C	r2t2
20	FMHPDCPL_41351	Latilactobacillus fuchuensis	PDU1C	r2t2
35	FMHPDCPL_73826	Lactobacillaceae	PDU1C	r2t2
43	FMHPDCPL_83040	Latilactobacillus fuchuensis	PDU1C	r2t2
64	LBMBGNAE_116103	Latilactobacillus fuchuensis	PDU1C	r3t1
65	LBMBGNAE_116105	Latilactobacillus fuchuensis	PDU1C	r3t1
66	LBMBGNAE_116106	Latilactobacillus fuchuensis	PDU1C	r3t1
67	LBMBGNAE_116112	Latilactobacillus fuchuensis	PDU1C	r3t1
68	LBMBGNAE_116113	Latilactobacillus fuchuensis	PDU1C	r3t1
69	LBMBGNAE_116116	Latilactobacillus fuchuensis	PDU1C	r3t1
70	LBMBGNAE_116122	Latilactobacillus fuchuensis	PDU1C	r3t1
1	AGFIBLLL_03985	Latilactobacillus fuchuensis	PDU1C	r2t3
2	AGFIBLLL_03986	Latilactobacillus fuchuensis	PDU1C	r2t3
5	AGFIBLLL_07841	Latilactobacillus fuchuensis	PDU1C	r2t3
7	AGFIBLLL_09739	Latilactobacillus fuchuensis	PDU1C	r2t3
21	AGFIBLLL_29133	Latilactobacillus fuchuensis	PDU1C	r2t3
0	GJGFACID_00780	Intestinimonas butyriciproducens	PDU1D	r1t2
25	GJGFACID_50634	Intestinimonas butyriciproducens	PDU1D	r1t2
26	GJGFACID_50636	NA	PDU1D	r1t2
27	GJGFACID_50641	Eubacteriales	PDU1D	r1t2
28	GJGFACID_50645	NA	PDU1D	r1t2
38	GJGFACID_71533	Oscillibacter valericigenes Sjm18-20	PDU1D	r1t2
52	GJGFACID_92325	Clostridium fermenticellae	PDU1D	r1t2
57	GJGFACID_95471	Oscillibacter valericigenes Sjm18-20	PDU1D	r1t2
2	OMFAJINI_08664	NA	PDU1D	r1t3
8	OMFAJINI_20518	Oscillibacter valericigenes Sjm18-20	PDU1D	r1t3
9	OMFAJINI_20658	Eubacteriales	PDU1D	r1t3
30	OMFAJINI_48203	NA	PDU1D	r1t3
31	OMFAJINI_48205	Intestinimonas butyriciproducens	PDU1D	r1t3
33	OMFAJINI_53567	Oscillibacter valericigenes Sjm18-20	PDU1D	r1t3
34	OMFAJINI_54481	Oscillibacter valericigenes Sjm18-20	PDU1D	r1t3
38	OMFAJINI_61679	Clostridium fermenticellae	PDU1D	r1t3
56	OMFAJINI_80003	Intestinimonas butyriciproducens	PDU1D	r1t3
68	OMFAJINI_97844	Clostridiaceae bacterium BL-3	PDU1D	r1t3
69	OMFAJINI_97850	NA	PDU1D	r1t3
71	OMFAJINI_97857	Clostridium sp. HV4-5-A1G	PDU1D	r1t3
72	OMFAJINI_97979	Fusibacter ferrireducens	PDU1D	r1t3
5	IOJIDFDE_05838	Intestinimonas butyriciproducens	PDU1D	r1t1
6	IOJIDFDE_05840	NA	PDU1D	r1t1
13	IOJIDFDE_11680	Fusibacter ferrireducens	PDU1D	r1t1
18	IOJIDFDE_22635	Clostridium fermenticellae	PDU1D	r1t1
24	IOJIDFDE_33949	Eubacteriales	PDU1D	r1t1
25	IOJIDFDE_33953	NA	PDU1D	r1t1
39	IOJIDFDE_56870	NA	PDU1D	r1t1
6	CFDPDNNK_10390	Intestinimonas butyriciproducens	PDU1D	r3t2
7	CFDPDNNK_10392	NA	PDU1D	r3t2
8	CFDPDNNK_10397	Eubacteriales	PDU1D	r3t2
9	CFDPDNNK_10401	NA	PDU1D	r3t2
29	CFDPDNNK_40208	Oscillibacter valericigenes Sjm18-20	PDU1D	r3t2
30	CFDPDNNK_40210	Oscillibacter valericigenes Sjm18-20	PDU1D	r3t2
46	CFDPDNNK_69507	Clostridium fermenticellae	PDU1D	r3t2
56	CFDPDNNK_76529	NA	PDU1D	r3t2
7	IFMEIEBL_04875	Oscillibacter valericigenes Sjm18-20	PDU1D	r3t3
8	IFMEIEBL_04877	Oscillibacter valericigenes Sjm18-20	PDU1D	r3t3
28	IFMEIEBL_43431	Clostridium sp. HV4-5-A1G	PDU1D	r3t3
37	IFMEIEBL_55818	NA	PDU1D	r3t3
38	IFMEIEBL_55822	Eubacteriales	PDU1D	r3t3
39	IFMEIEBL_55827	NA	PDU1D	r3t3
40	IFMEIEBL_55829	Intestinimonas butyriciproducens	PDU1D	r3t3
67	IFMEIEBL_84941	NA	PDU1D	r3t3
1	FMHPDCPL_00944	Fusibacter ferrireducens	PDU1D	r2t2
24	FMHPDCPL_48403	Clostridium fermenticellae	PDU1D	r2t2
26	FMHPDCPL_52276	Clostridium drakei	PDU1D	r2t2
28	FMHPDCPL_52286	Clostridium drakei	PDU1D	r2t2
29	FMHPDCPL_52290	Clostridium drakei	PDU1D	r2t2
1	LBMBGNAE_05143	Clostridium drakei	PDU1D	r3t1
31	LBMBGNAE_44711	Clostridium drakei	PDU1D	r3t1
42	LBMBGNAE_71866	Clostridium drakei	PDU1D	r3t1
0	AGFIBLLL_01961	Clostridium drakei	PDU1D	r2t3
3	AGFIBLLL_05560	Clostridium drakei	PDU1D	r2t3
11	AGFIBLLL_18707	Clostridium drakei	PDU1D	r2t3
62	GJGFACID_110821	Clostridiales bacterium	RMM1	r1t2
59	OMFAJINI_83952	Clostridiales bacterium	RMM1	r1t3
9	IOJIDFDE_08644	Clostridiales bacterium	RMM1	r1t1
18	OBCCNCKL_32186	Clostridiales bacterium	RMM1	r2t1
45	CFDPDNNK_66870	Clostridiales bacterium	RMM1	r3t2
10	IFMEIEBL_12391	Clostridiales bacterium	RMM1	r3t3
23	FMHPDCPL_45150	Clostridiales bacterium	RMM1	r2t2
63	LBMBGNAE_113173	Clostridiales bacterium	RMM1	r3t1
